# Ecological and evolutionary insights into pathogenic and non-pathogenic rice associated *Xanthomonas*

**DOI:** 10.1101/453373

**Authors:** Kanika Bansal, Samriti Midha, Sanjeet Kumar, Amandeep Kaur, Ramesh V. Sonti, Prabhu B. Patil

**Author notes:** Institute of Infection and Global Health, University of Liverpool, UK. Department of Archaeogenetics, Max Planck Institute for the Science of Human History, Jena, Germany (Sanjeet Kumar). Corresponding author, Address correspondence to Prabhu B. Patil.

## Abstract

*Xanthomonas oryzae* is a devastating pathogen of rice worldwide, however, *X. sontii* and *X. maliensis* are its non-pathogenic counterparts from the same host. So far, these non-pathogenic isolates were overlooked due to their less economic importance and lack of genomic information. We have carried out detailed ecological and evolutionary study focusing on diverse lifestyles of these strains. Phylogenomic analysis revealed two major lineages corresponding to *X. sontii* (ML-I) and *X. oryzae* (ML-II) species. Interestingly, one of the non-pathogenic *Xanthomonas* strains belonging to *X. maliensis* is intermediary to both the major lineages/species suggesting on-going diversification and selection. Accordingly, pangenome analysis revealed large number of lifestyle specific genes with atypical GC content indicating role of horizontal gene transfer in genome diversification. Our comprehensive comparative genomic investigation of major lineages has revealed that impact of recombination is more for *X. sontii* as compared to *X. oryzae*. Acquisition of type III secretion system and its effectome along with a type VI secretion system also seem to have played a major role in the pathogenic lineage. Other known key pathogenicity clusters or genes like biofilm forming cluster, cellobiohydrolase and non-fimbrial adhesin (*yapH)* are exclusive to pathogenic lineage. However, commonality of loci encoding exopolysacharide, *rpf* signalling molecule, iron-uptake, xanthomonadin pigment, etc. suggests their essentiality in host adaptation. Overall, this study reveals evolutionary history of pathogenic and non-pathogenic strains and will further open up a new avenue for better management of pathogenic strains for sustainable cultivation of a major staple food crop.
