## supplementary table 1 for "Ecological and evolutionary insights into pathogenic and non-pathogenic rice associated *Xanthomonas*"

### Sheet: Sheet1
	Supplemetary table 1: Information regarding virulence clusters used for the analysis
	Virulence Related Clusters	Gene	Locus Tag	Organism
1	Type 1 Secretion System	raxX	APZ20_05560	Xanthomonas oryzae pv. oryzae PXO83
		raxST	PXO_04479	Xanthomonas oryzae pv. oryzae PXO99A
		raxA	PXO_04478	Xanthomonas oryzae pv. oryzae PXO99A
		raxB	PXO_04477	Xanthomonas oryzae pv. oryzae PXO99A
		H	PXO_04474	Xanthomonas oryzae pv. oryzae PXO99A
		H	PXO_04473	Xanthomonas oryzae pv. oryzae PXO99A
		H	PXO_04472	Xanthomonas oryzae pv. oryzae PXO99A
		H	PXO_04471	Xanthomonas oryzae pv. oryzae PXO99A
		H	PXO_04470	Xanthomonas oryzae pv. oryzae PXO99A
		H	PXO_04468	Xanthomonas oryzae pv. oryzae PXO99A
		raxR	PXO_04469	Xanthomonas oryzae pv. oryzae PXO99A
		raxH	PXO_04467	Xanthomonas oryzae pv. oryzae PXO99A
		raxQ	PXO_02135	Xanthomonas oryzae pv. oryzae PXO99A
		raxP	PXO_02134	Xanthomonas oryzae pv. oryzae PXO99A
		raxC	PXO_02621	Xanthomonas oryzae pv. oryzae PXO99A
2 (a)	Type 2 Secretion System (xps)	xpsE	XOO0847	Xanthomonas oryzae pv. oryzae KACC 10331
		xpsF	XOO0848	Xanthomonas oryzae pv. oryzae KACC 10331
		xpsG	XOO0849	Xanthomonas oryzae pv. oryzae KACC 10331
		xpsH	XOO0850	Xanthomonas oryzae pv. oryzae KACC 10331
		xpsI	XOO0851	Xanthomonas oryzae pv. oryzae KACC 10331
		xpsJ	XOO0852	Xanthomonas oryzae pv. oryzae KACC 10331
		xpsK	XOO0853	Xanthomonas oryzae pv. oryzae KACC 10331
		xpsL	XOO0854	Xanthomonas oryzae pv. oryzae KACC 10331
		xpsM	XOO0855	Xanthomonas oryzae pv. oryzae KACC 10331
		xpsN	XOO0856	Xanthomonas oryzae pv. oryzae KACC 10331
		xpsD	XOO0857	Xanthomonas oryzae pv. oryzae KACC 10331
2 (b)	Type 2 Secretion System (xcs)	xcsC	XAC0694	Xanthomonas axonopodis pv. citri str. 306
		xcsD	XAC0695	Xanthomonas axonopodis pv. citri str. 306
		xcsE	XAC0696	Xanthomonas axonopodis pv. citri str. 306
		xcsF	XAC0697	Xanthomonas axonopodis pv. citri str. 306
		xcsG	XAC0698	Xanthomonas axonopodis pv. citri str. 306
		xcsH	XAC0699	Xanthomonas axonopodis pv. citri str. 306
		xcsI	XAC0700	Xanthomonas axonopodis pv. citri str. 306
		xcsJ	XAC0701	Xanthomonas axonopodis pv. citri str. 306
		xcsK	XAC0702	Xanthomonas axonopodis pv. citri str. 306
		xcsL	XAC0703	Xanthomonas axonopodis pv. citri str. 306
		xcsM	XAC0704	Xanthomonas axonopodis pv. citri str. 306
		xcsN	XAC0705	Xanthomonas axonopodis pv. citri str. 306
3	Type 3 Secretion System	hpaF	XOO0065	Xanthomonas oryzae pv. oryzae KACC 10331
		hrpF	XOO0066	Xanthomonas oryzae pv. oryzae KACC 10331
		(H)	XOO0067	Xanthomonas oryzae pv. oryzae KACC 10331
		tnp	XOO0068	Xanthomonas oryzae pv. oryzae KACC 10331
		ISXo8	XOO0069	Xanthomonas oryzae pv. oryzae KACC 10331
		ISXo8	XOO0070	Xanthomonas oryzae pv. oryzae KACC 10331
		Tra	XOO0071	Xanthomonas oryzae pv. oryzae KACC 10331
		IS1479	XOO0072	Xanthomonas oryzae pv. oryzae KACC 10331
		IS1479	XOO4698	Xanthomonas oryzae pv. oryzae KACC 10331
		ISXo8	XOO0073	Xanthomonas oryzae pv. oryzae KACC 10331
		Tra	XOO4699	Xanthomonas oryzae pv. oryzae KACC 10331
		(H)	XOO4700	Xanthomonas oryzae pv. oryzae KACC 10331
		(H)	XOO0074	Xanthomonas oryzae pv. oryzae KACC 10331
		hpaB	XOO0075	Xanthomonas oryzae pv. oryzae KACC 10331
		hrpE	XOO0076	Xanthomonas oryzae pv. oryzae KACC 10331
		hrpD6	XOO0077	Xanthomonas oryzae pv. oryzae KACC 10331
		hrpD5	XOO0078	Xanthomonas oryzae pv. oryzae KACC 10331
		hpaA	XOO0079	Xanthomonas oryzae pv. oryzae KACC 10331
		HrcS	XOO0080	Xanthomonas oryzae pv. oryzae KACC 10331
		hrcR	XOO0081	Xanthomonas oryzae pv. oryzae KACC 10331
		hrcQ	XOO0082	Xanthomonas oryzae pv. oryzae KACC 10331
		hpaP	XOO0083	Xanthomonas oryzae pv. oryzae KACC 10331
		hrcV	XOO0084	Xanthomonas oryzae pv. oryzae KACC 10331
		hrcU	XOO0085	Xanthomonas oryzae pv. oryzae KACC 10331
		hrpB1	XOO0086	Xanthomonas oryzae pv. oryzae KACC 10331
		hrpB2	XOO0087	Xanthomonas oryzae pv. oryzae KACC 10331
		hrpB3	XOO0088	Xanthomonas oryzae pv. oryzae KACC 10331
		hrpB4	XOO0089	Xanthomonas oryzae pv. oryzae KACC 10331
		hrpB5	XOO0090	Xanthomonas oryzae pv. oryzae KACC 10331
		hrcN	XOO0091	Xanthomonas oryzae pv. oryzae KACC 10331
		hrpB7	XOO0092	Xanthomonas oryzae pv. oryzae KACC 10331
		hrpB8	XOO0093	Xanthomonas oryzae pv. oryzae KACC 10331
		PulD	XOO0094	Xanthomonas oryzae pv. oryzae KACC 10331
		hpa1	XOO0095	Xanthomonas oryzae pv. oryzae KACC 10331
		hpa2	XOO0096	Xanthomonas oryzae pv. oryzae KACC 10331
4	Type 4 Secretion System	virB4	XCC2474	Xanthomonas campestris pv. campestris str. ATCC 33913
		virB3	XCC2475	Xanthomonas campestris pv. campestris str. ATCC 33914
		virB2	XCC2476	Xanthomonas campestris pv. campestris str. ATCC 33915
		virB1	XCC2477	Xanthomonas campestris pv. campestris str. ATCC 33916
		virB11	XCC2478	Xanthomonas campestris pv. campestris str. ATCC 33917
		virB10	XCC2479	Xanthomonas campestris pv. campestris str. ATCC 33918
		virB9	XCC2480	Xanthomonas campestris pv. campestris str. ATCC 33919
		virB8	XCC2481	Xanthomonas campestris pv. campestris str. ATCC 33920
		virD4	XCC2482	Xanthomonas campestris pv. campestris str. ATCC 33921
5	Type 6 Secretion System	VgrG	XOO0222	Xanthomonas oryzae pv. oryzae KACC 10331
		H	XOO0223	Xanthomonas oryzae pv. oryzae KACC 10331
		H	XOO0224	Xanthomonas oryzae pv. oryzae KACC 10331
		H	XOO0225	Xanthomonas oryzae pv. oryzae KACC 10331
		H	XOO0226	Xanthomonas oryzae pv. oryzae KACC 10331
		OmpR	XOO3030	Xanthomonas oryzae pv. oryzae KACC 10331
		MauG	XOO3031	Xanthomonas oryzae pv. oryzae KACC 10331
		virA	XOO3032	Xanthomonas oryzae pv. oryzae KACC 10331
		LysR	XOO3033	Xanthomonas oryzae pv. oryzae KACC 10331
		H	XOO3034	Xanthomonas oryzae pv. oryzae KACC 10331
		H	XOO4863	Xanthomonas oryzae pv. oryzae KACC 10331
		SPS1	XOO3035	Xanthomonas oryzae pv. oryzae KACC 10331
		ptc1	XOO3036	Xanthomonas oryzae pv. oryzae KACC 10331
		SciT	XOO3037	Xanthomonas oryzae pv. oryzae KACC 10331
		IcmF	XOO3038	Xanthomonas oryzae pv. oryzae KACC 10331
		H	XOO3039	Xanthomonas oryzae pv. oryzae KACC 10331
		H	XOO3040	Xanthomonas oryzae pv. oryzae KACC 10331
		H	XOO3042	Xanthomonas oryzae pv. oryzae KACC 10331
		VgrG	XOO3043	Xanthomonas oryzae pv. oryzae KACC 10331
		T	XOO3044	Xanthomonas oryzae pv. oryzae KACC 10331
		clpB	XOO3045	Xanthomonas oryzae pv. oryzae KACC 10331
		H	XOO3046	Xanthomonas oryzae pv. oryzae KACC 10331
		H	XOO3047	Xanthomonas oryzae pv. oryzae KACC 10331
		H	XOO3048	Xanthomonas oryzae pv. oryzae KACC 10331
		ImpE	XOO3049	Xanthomonas oryzae pv. oryzae KACC 10331
		Hcp	XOO3050	Xanthomonas oryzae pv. oryzae KACC 10331
		H	XOO3051	Xanthomonas oryzae pv. oryzae KACC 10331
		H	XOO3052	Xanthomonas oryzae pv. oryzae KACC 10331
		H	XOO3053	Xanthomonas oryzae pv. oryzae KACC 10331
		clpB	XOO3475	Xanthomonas oryzae pv. oryzae KACC 10331
		H	XOO3476	Xanthomonas oryzae pv. oryzae KACC 10331
		H	XOO3477	Xanthomonas oryzae pv. oryzae KACC 10331
		H	XOO3478	Xanthomonas oryzae pv. oryzae KACC 10331
		hcp	XOO3479	Xanthomonas oryzae pv. oryzae KACC 10331
		H	XOO3480	Xanthomonas oryzae pv. oryzae KACC 10331
		H	XOO3481	Xanthomonas oryzae pv. oryzae KACC 10331
		H	XOO3482	Xanthomonas oryzae pv. oryzae KACC 10331
		H	XOO3483	Xanthomonas oryzae pv. oryzae KACC 10331
		H	XOO3484	Xanthomonas oryzae pv. oryzae KACC 10331
		H	XOO3485	Xanthomonas oryzae pv. oryzae KACC 10331
		VgrG	XOO3486	Xanthomonas oryzae pv. oryzae KACC 10331
		H	XOO3487	Xanthomonas oryzae pv. oryzae KACC 10331
		H	XOO3488	Xanthomonas oryzae pv. oryzae KACC 10331
		H	XOO3489	Xanthomonas oryzae pv. oryzae KACC 10331
6	Cell Wall Degrading Enzymes (CWDEs)	cbsA	XOO4035	Xanthomonas oryzae pv. oryzae KACC 10331
		cellulase	XOO4019	Xanthomonas oryzae pv. oryzae KACC 10331
		cel8A	XAC3516	Xanthomonas axonopodis pv. citri str. 306
		cel9A	XAC2522	Xanthomonas axonopodis pv. citri str. 306
		xynA	AF331922_3	Xanthomonas oryzae pv. oryzae KACC 10331
		xyn10A	XOO4429	Xanthomonas oryzae pv. oryzae KACC 10331
		xyn5A	XOO3618	Xanthomonas campestris pv. campestris str. ATCC 33913
		xyn51A	XOO1317	Xanthomonas oryzae pv. oryzae KACC 10331
		xynB	AF331922_4	Xanthomonas axonopodis pv. citri str. 306
		xyn10B	XOO4428	Xanthomonas axonopodis pv. citri str. 306
		xyn10C	XAC4249	Xanthomonas axonopodis pv. citri str. 306
		aguA	XOO4419	Xanthomonas oryzae pv. oryzae KACC 10331
		lipA	XOO0526	Xanthomonas oryzae pv. oryzae KACC 10331
		pel10A	XCC0122	Xanthomonas oryzae pv. oryzae KACC 10331
		pel1A	XOO0821	Xanthomonas oryzae pv. oryzae KACC 10331
		pel1B	XAC2986	Xanthomonas axonopodis pv. citri str. 306
		pel1C	XAC2373	Xanthomonas oryzae pv. oryzae KACC 10331
		pel3A	XAC2922	Xanthomonas oryzae pv. oryzae KACC 10331
		pel4A	XOO1078	Xanthomonas oryzae pv. oryzae KACC 10331
		pel9A	XOO2265	Xanthomonas oryzae pv. oryzae KACC 10331
		pglA	XOO2699	Xanthomonas oryzae pv. oryzae KACC 10331
7	Type 3 effectors	AvrBs2	XOO0148	Xanthomonas oryzae pv. oryzae MAFF 311018
		HpaA	XOO0097	Xanthomonas oryzae pv. oryzae MAFF 311018
		XopA	XOO0081	Xanthomonas oryzae pv. oryzae MAFF 311018
		XopAA	XOO2875	Xanthomonas oryzae pv. oryzae MAFF 311018
		XopAB	XOO3150	Xanthomonas oryzae pv. oryzae MAFF 311018
		XopAD	XOO4145	Xanthomonas oryzae pv. oryzae MAFF 311018
		XopAE	XOO0110	Xanthomonas oryzae pv. oryzae MAFF 311018
		XopC2	XOO3221	Xanthomonas oryzae pv. oryzae MAFF 311018
		XopF1	XOO0103	Xanthomonas oryzae pv. oryzae MAFF 311018
		XopK	XOO1669	Xanthomonas oryzae pv. oryzae MAFF 311018
		XopL	XOO1662	Xanthomonas oryzae pv. oryzae MAFF 311018
		XopN	XOO0315	Xanthomonas oryzae pv. oryzae MAFF 311018
		XopP	XOO3222	Xanthomonas oryzae pv. oryzae MAFF 311018
		XopQ	XOO4208	Xanthomonas oryzae pv. oryzae MAFF 311018
		XopR	XOO4134	Xanthomonas oryzae pv. oryzae MAFF 311018
		XopT	XOO2210	Xanthomonas oryzae pv. oryzae MAFF 311018
		XopU	XOO2877	Xanthomonas oryzae pv. oryzae MAFF 311018
		XopV	XOO3803	Xanthomonas oryzae pv. oryzae MAFF 311018
		XopW	XOO0037	Xanthomonas oryzae pv. oryzae MAFF 311018
		XopX	XOO4042	Xanthomonas oryzae pv. oryzae MAFF 311018
		XopY	XOO1488	Xanthomonas oryzae pv. oryzae MAFF 311018
		XopZ	XOO2402	Xanthomonas oryzae pv. oryzae MAFF 311018
8	Adhesins (T5Es)	XadA	PXO_02671	Xanthomonas oryzae pv. oryzae PXO99A
		XadB	PXO_03061	Xanthomonas oryzae pv. oryzae PXO99A
		YapH	XOO2380	Xanthomonas oryzae pv. oryzae KACC 10331
		PilQ	PXO_02351	Xanthomonas oryzae pv. oryzae PXO99A
9	Virulence Regulator	hrpG	XOO1379	Xanthomonas oryzae pv. oryzae KACC 10331
		hrpX	XOO1380	Xanthomonas oryzae pv. oryzae KACC 10331
		phoP	XOO0423	Xanthomonas oryzae pv. oryzae KACC 10331
		phoQ	XOO0424	Xanthomonas oryzae pv. oryzae KACC 10331
		ravA	XCC1957	Xanthomonas campestris pv. campestris str. ATCC 33913
		ravR	XCC1958	Xanthomonas campestris pv. campestris str. ATCC 33913
		colR	XCC3107	Xanthomonas campestris pv. campestris str. ATCC 33913
		ColS	XCC3106	Xanthomonas campestris pv. campestris str. ATCC 33913
		rpfC	XOO2870	Xanthomonas oryzae pv. oryzae KACC 10331
		rpfG	XOO2871	Xanthomonas oryzae pv. oryzae KACC 10331
		raxR	PXO_04469	Xanthomonas oryzae pv. oryzae PXO99A
		raxH	PXO_04467	Xanthomonas oryzae pv. oryzae PXO99A
		XibR	XC_3760	Xanthomonas campestris pv. campestris str. 8004
10	rpf Cluster	acnB	XOO2862	Xanthomonas oryzae pv. oryzae KACC 10331
		VapC	XOO2863	Xanthomonas oryzae pv. oryzae KACC 10331
		AbrB	XOO2864	Xanthomonas oryzae pv. oryzae KACC 10331
		rpfA	XOO2865	Xanthomonas oryzae pv. oryzae KACC 10331
		H	XOO2866	Xanthomonas oryzae pv. oryzae KACC 10331
		H	XOO2867	Xanthomonas oryzae pv. oryzae KACC 10331
		rpfB	XOO2868	Xanthomonas oryzae pv. oryzae KACC 10331
		rpfF	XOO2869	Xanthomonas oryzae pv. oryzae KACC 10331
		rpfC	XOO2870	Xanthomonas oryzae pv. oryzae KACC 10331
		rpfG	XOO2871	Xanthomonas oryzae pv. oryzae KACC 10331
		lysU	XOO2872	Xanthomonas oryzae pv. oryzae KACC 10331
		prfB	XOO2873	Xanthomonas oryzae pv. oryzae KACC 10331
		rpfD	XOO2874	Xanthomonas oryzae pv. oryzae KACC 10331
		H	XOO2875	Xanthomonas oryzae pv. oryzae KACC 10331
		H	XOO2880	Xanthomonas oryzae pv. oryzae KACC 10331
		H	XOO2881	Xanthomonas oryzae pv. oryzae KACC 10331
		Tra8	XOO2882	Xanthomonas oryzae pv. oryzae KACC 10331
		T	XOO2883	Xanthomonas oryzae pv. oryzae KACC 10331
		recJ	XOO2884	Xanthomonas oryzae pv. oryzae KACC 10331
		rpfE	XOO2885	Xanthomonas oryzae pv. oryzae KACC 10331
		greA	XOO2886	Xanthomonas oryzae pv. oryzae KACC 10331
		carB	XOO2887	Xanthomonas oryzae pv. oryzae KACC 10331
11	Gum cluster	gumN	XOO3166	Xanthomonas oryzae pv. oryzae KACC 10331
		(H)	XOO3167	Xanthomonas oryzae pv. oryzae KACC 10331
		gumM	XOO3168	Xanthomonas oryzae pv. oryzae KACC 10331
		gumL	XOO3169	Xanthomonas oryzae pv. oryzae KACC 10331
		gumK	XOO3170	Xanthomonas oryzae pv. oryzae KACC 10331
		gumJ	XOO3171	Xanthomonas oryzae pv. oryzae KACC 10331
		gumI	XOO3172	Xanthomonas oryzae pv. oryzae KACC 10331
		gumH	XOO3173	Xanthomonas oryzae pv. oryzae KACC 10331
		gumG	XOO3174	Xanthomonas oryzae pv. oryzae KACC 10331
		gumF	XOO3175	Xanthomonas oryzae pv. oryzae KACC 10331
		gumE	XOO3176	Xanthomonas oryzae pv. oryzae KACC 10331
		gumD	XOO3177	Xanthomonas oryzae pv. oryzae KACC 10331
		gumC	XOO3178	Xanthomonas oryzae pv. oryzae KACC 10331
		gumB	XOO3179	Xanthomonas oryzae pv. oryzae KACC 10331
12	Iron uptake genes	XssA	XOO0352	Xanthomonas oryzae pv. oryzae KACC 10331
		XssB	XOO3824	Xanthomonas oryzae pv. oryzae KACC 10331
		XssC	XOO4041	Xanthomonas oryzae pv. oryzae KACC 10331
		XssD	XOO1357	Xanthomonas oryzae pv. oryzae KACC 10331
		XssE1	XOO1354	Xanthomonas oryzae pv. oryzae KACC 10331
		XssE2	XOO1433	Xanthomonas oryzae pv. oryzae KACC 10331
		XsuA	XOO1260	Xanthomonas oryzae pv. oryzae KACC 10331
		feoA	XOO2900	Xanthomonas oryzae pv. oryzae KACC 10331
		feoB	XOO2899	Xanthomonas oryzae pv. oryzae KACC 10331
		Fur1	XOO1505	Xanthomonas oryzae pv. oryzae KACC 10331
		fur2	XOO2027	Xanthomonas oryzae pv. oryzae KACC 10331
		ColS	XCC3106	Xanthomonas campestris pv. campestris str. ATCC 33913
		acnB	XCC1863	Xanthomonas campestris pv. campestris str. ATCC 33913
		PrpR	XCC1030	Xanthomonas campestris pv. campestris str. ATCC 33913
		prpB	XCC1031	Xanthomonas campestris pv. campestris str. ATCC 33913
		colR	XCC3107	Xanthomonas campestris pv. campestris str. ATCC 33913
		mphE	XOO1360	Xanthomonas oryzae pv. oryzae KACC 10331
		XibR	XC_3760	Xanthomonas campestris pv. campestris str. 8004
13	gig cluster	gigX1	PXO_06174	Xanthomonas oryzae pv. oryzae PXO99A
		gigX2	PXO_06175	Xanthomonas oryzae pv. oryzae PXO99A
		gigX3	PXO_06176	Xanthomonas oryzae pv. oryzae PXO99A
		gigX4	PXO_06177	Xanthomonas oryzae pv. oryzae PXO99A
		gigX5	PXO_06178	Xanthomonas oryzae pv. oryzae PXO99A
		gigX6	PXO_06179	Xanthomonas oryzae pv. oryzae PXO99A
		gigX7	PXO_06180	Xanthomonas oryzae pv. oryzae PXO99A
		gigX8	PXO_06181	Xanthomonas oryzae pv. oryzae PXO99A
		gigX9	PXO_06182	Xanthomonas oryzae pv. oryzae PXO99A
		gigX10	PXO_06183	Xanthomonas oryzae pv. oryzae PXO99A
14	Xanthomonadin	orf1	BCR61_23200	Xanthomonas oryzae pv. oryzae strain IX-280
		orf2	BCR61_23205	Xanthomonas oryzae pv. oryzae strain IX-280
		orf3	BCR61_23210	Xanthomonas oryzae pv. oryzae strain IX-280
		orf4	BCR61_23215	Xanthomonas oryzae pv. oryzae strain IX-280
		orf5	BCR61_23220	Xanthomonas oryzae pv. oryzae strain IX-280
		orf6	BCR61_23225	Xanthomonas oryzae pv. oryzae strain IX-280
		orf7	BCR61_23230	Xanthomonas oryzae pv. oryzae strain IX-280
		orf8	BCR61_23235	Xanthomonas oryzae pv. oryzae strain IX-280
		orf9	BCR61_23240	Xanthomonas oryzae pv. oryzae strain IX-280
		orf10	BCR61_23245	Xanthomonas oryzae pv. oryzae strain IX-280
		orf11	BCR61_23250	Xanthomonas oryzae pv. oryzae strain IX-280
		orf12	BCR61_23255	Xanthomonas oryzae pv. oryzae strain IX-280
		orf13	BCR61_23260	Xanthomonas oryzae pv. oryzae strain IX-280
		orf14	BCR61_23265	Xanthomonas oryzae pv. oryzae strain IX-280
